# MicrogliaST: a web server for microglia spatiotemportal pattern analysis in normal and disordered brains

**DOI:** 10.1101/2022.01.08.475469

**Authors:** Xiaoling Zhong, Feng Li, Guiyuan Tan, Li Yi, Jiaxin Zhao, Wanqi Mi, Yu Zhang, Congxue Hu, Xia Li, Yingqi Xu, Chunlong Zhang

**Affiliations:** College of Bioinformatics Science and Technology, Harbin Medical University, Harbin 150081, China; Center of Cerebrovascular Disease, Zhuhai People’s Hospital, Zhuhai hospital affiliated with Jinan University, Zhuhai 519000, China

**Keywords:** microglia, spatiotemporal analysis, single cell RNA seq, glioma, Alzheimer’s disease

## Abstract

Brain is the most complex organ of living organisms, as the celebrated cells in the brain, microglia play an indispensable role in the brain’s immune microenvironment. Microglia have critical roles not only in neural development and homeostasis, but also in neurodegenerative diseases and malignant of the central nervous system. However, little is known about the dynamic characteristics of microglia during development or disease conditions. Recently, the single-cell RNA sequencing technologies have become possible to characterize the heterogeneity of immune system in brain. But it posed computational challenges on integrating and utilizing the massive published datasets to dissect the spatiotemporal characterization of microglia. Here, we present microgliaST (bio-bigdata.hrbmu.edu.cn/MST), a database consisting of single-cell microglia transcriptomes across multiple brain regions and developmental periods. Based on high-quality microglia markers collected from published papers, we annotated and constructed human and mouse transcriptomic profiles of 273,374 microglias, comprising 12 regions, 12 periods and 3 conditions (normal, disease, treatment). In addition, MicrogliaST provides multiple analytical tools to elucidate the landscape of microglia under disorder conditions, conduct personalized difference analysis and spatiotemporal dynamic analysis. More importantly, microgliaST paves an ingenious way to the study of brain environment, and also provides insights into clinical therapy assessments.
