## Supplementary material for "MicrogliaST: a web server for microglia spatiotemportal pattern analysis in normal and disordered brains": Table S1

### Sheet: Sheet1
Table S1. The microglia marker genes
Cd11b
Cd45
Cx3Cr1
Aif1
Cd68
Olfml3
Tmem119
Siglec H
Slc2a5
Gal3st4
G530011006Rik
Csmd3
Slco2b1
Gpr84
Gm10790
Lag3
F11r
Adora3
Ccl4
Golm1
P2ry13
Ccl3
Lrrc3
Egr1
Capn3
Tagap
Bco2
IL21r
Cx3cr1
Ccrl2
Grap
Fosb
Gtf2h2
Ptgs1
Krtcap2
Slco4a1
Mcoln3
Tmem55b
Slc30a5
Stab1
Pap2c
Tmem48
Mfsd10
Lrp8
Cmtm4
Cd40
Lpcat3
Ccl3
Cd11b
Tnf
P2ry12
Tmem119
Olfml3
P2ry13
Cx3cr1
Gpr34
Hexb
Rhob
Jun
Rab3il1
Serpine2
Ccl2
Scoc
Fcrls
Siglech
Slc2a5
Lrrc3
Plxdc2
Usp2
Ctsf
Cttnbp2nl
Tgfbr1
Atp8a2
Lgmn
Slco2b1
Egr1
Mafb
Bhlhe41
Fcgr1a
Ctsd
Hpgds
Hspa1a
Adamts1
Lag3
Csf1r
F11r
Golm1
Nuak1
Crybb1
Ltc4s
Fcrls
Siglech
Sall1
BCL2A1
CCL2
CCL4
CD14
CD83
CSF1R
GPR183
HLA-DRA
LAPTM5
Cx3cr1
C1qb
Cd53
Csf1r
Itgam
Abi3
C1qa
Aif1
Trem2
P2ry13
Tmem119
C1qc
Cd14
Fcgr3
Gpr34
Inpp5d
Nckap1l
Mpeg1
Siglech
Susd3
Hk2
Ly86
Sparc
Fli1
CX3CR1
CD14
CD53
CD68
CD74
FCGR2A
HLA-DRA
CSF1R
Lpl
Cst7
Ctsd
Cd9
Cx3cr1
P2RY12
Cst3
Hexb
CX3CR1
P2RY12
P2RY13
SELPLG
Tmem119
Selplg
Gpr34
Cx3cr1
P2ry12
Laptm5
Siglech
Csf1r
Fcgr3
Fcrls
Trem2
C1qa
Olfml3
C1qc
Hpgds
P2ry13
Ly86
Rnase4
Cd53
Tgfbr1
4632428N05Rik
Cyth4
Fcer1g
Ltc4s
C1qb
Hmha1
Pld4
Ncf1
Ctss
Unc93b1
Tyrobp
Aif1
Irf8
Cd37
Slco2b1
Mafb
Ccr5
Cd14
Mpeg1
Ptgs1
Cd68
Abi3
Lpcat2
Itgam
Hexb
AF251705
Il6ra
Lair1
Hpgd
Inpp5d
Aif1
Itgam
C1qc
Cx3cr1
Cd68
Ccr2
CCL4
ADRB2
NAV3
ADORA3
SIGLEC8
SPRY1
TAL1
RHOB
BIN1
SALL1
KLF2
BHLHE41
SLC1A3
P2RY12
TMEM119
P2RY12
GPR34
OLFML3
SLC2A5
SALL1
ADORA3
CD11b
CD45
CX3CR1
P2RY12
ITGAM
TYROBP
Cx3cr1
Mrc1
Cx3cr1
Mrc1
PTPRC
CD14
CX3CR1
AIF1
Ctss
C1qb
Hexb
C1qc
C1qa
Cebpb
Il1b
Cxcl1
Selplg
Cx3cr1
CD11b
Cx3cr1
SERPINE1
NAV3
SNAP47-AS1
SCN1B
OTUD1
CHST11
CD37
COX6A2
MEF2C
ABCB4
MLPH
FAM72A
KCNMA1
TAL1
RGL3
SLC2A5
PHACTR1
FAM149A
OLFML3
ADRB2
SUSD3
CST7
RNF128
CCL4TNF
OLFML2B
KLF2
DNAJA4
GLUL
GPR34
PDE3B
ADORA3
CTSD
HEXB
BIN1
PDGFB
SDK1
MLXIPL
GRAP
COL6A3
DDX43
RASGRP3
CD81
P2RY12
GPR84
LBX2-AS1
TMEM119
RHOB
PLXDC2
TLN2
Olfml3
Fcrls
Tmem119
Siglech
Gpr34
P2ry12
HLA-DRA
CX3CR1
C1QB
CSF1R
HLA-DPA1
HLA-DPB1
HLA-DRA
B3GNT5
CLEC7A
CCL4L1
C3AR1
CX3CR1
CD74
HLA-DRA
PLEK
LHFPL2
HAVCR2
LCP1
CD53
GPR183
OLR1
CH25H
IL1B
CD83
MSR1
CCL4
C3
P2RY12
CX3CR1
CSF1R
TMEM119
SLC2A5
Tmem119
Hexb
Slc2a5
P2ry12
Siglech
Trem2
CSF1R
CD74
C1QA
TMEM119
AIF1
CD163
Hexb
Ly86
CSF1R
Hexb
Csf1r
C1qa
P2RY12
Cst7
Igf1
Cilp2
Lrba
Csf1r
Tmem119
Ctsb
IBA-1
P2RY12
CSF1R
CD74
C3
CST3
HEXB
C1QA
CX3CR1
AIF-1
SPI1
MRC1
TMEM119
CX3CR1
CD74
CX3CR1
Csf1r
Cx3cr1
Ctss
Cx3cr1
Tmem119
Ctss
CSF1R
